# Optimized guide RNA selection recommendations for using *sp*Cas9 gene editing in human hematopoietic stem and progenitor cells

**DOI:** 10.1101/2020.12.18.423329

**Authors:** Han J.M.P. Verhagen, Carlijn Kuijk, Anne M. Kokke, Laurens Rutgers, Santhe A. van der Meulen, Gerard van Mierlo, Carlijn Voermans, Emile van den Akker

## Abstract

Ribonucleoproteins (RNPs) are frequently applied for therapeutic gene editing as well as fundamental research, because the method is fast, viral free, and does not rely on clonal selection.

We evaluated various parameters to genetically engineer human hematopoietic stem progenitor cells (HSPCs) using *sp*Cas9-RNPs and achieve gene editing efficiencies up to 80%. We find that single guide RNA (sgRNA) design is critical to achieve high gene editing efficiencies. However, finding effective sgRNAs for HSPCs can be challenging, while the contribution of numerous *in silico* models is unclear.

Here we established a time- and cost-efficient *in vitro* transcribed sgRNA screening model in K562 cells to identify sgRNAs that are effective in HSPCs using RNP delivery. We show that this simple screening method outperforms all *in silico* prediction models. Our data demonstrates that most *in silico* sgRNA prediction models are ineffective and we make recommendations to potentially improve their accuracy.

We report that gene editing is equally efficient in distinct CD34^+^ HSPC subpopulations. Furthermore, no effects on cell proliferation, differentiation or *in vitro* hematopoietic lineage commitment were observed. Finally, no upregulation of p21 expression was found, suggesting unperturbed HSPC homeostasis.

**Key points:**

- *In vitro transcribed* single sgRNAs (IVTsgRNA) screening in K562 outperforms *in silico* modeling
- Hematopoietic stem and progenitor cells are equally targeted by Ribonucleoproteins (RNPs)
- Hematopoietic stem and progenitor cells show no induction of p21 expression or effects on differentiation, proliferation and lineage commitment

**Graphical abstract:** 
