## supplemental table for "Optimized guide RNA selection recommendations for using *sp*Cas9 gene editing in human hematopoietic stem and progenitor cells"

### Sheet: supplementary table 1.0
Guide name	sequence	strand	location guide		length	supplier	Guide distance	Used in figure
CDH6 Crick	ATCAGACATTTCAGGGACAG	Negative	31294233	31294252	20	Synthego	93	1
CDH6 Watson	AAGCTATAAACAGAAGGACA	Positive	31294119	31294138	20	Synthego		1
CDYL2 Crick	GAAGCGAATTAACCCTCCCC	Negative	80684817	80684836	20	Synthego	59	1
CDYL2 Watson	AGTCCTGTAAGACACCGTCT	Positive	80684737	80684756	20	Synthego		1
JAZF1 Crick	TGTCCAGCTCAGTGTCTCGA	Negative	27895323	27895342	20	Synthego	70	1
JAZF1 Watson	TGCTGCGGAATGAAGAGGAG	Positive	27895232	27895251	20	Synthego		1
LRP1 Crick	AGTTGGCTATCAACAGCACA	Negative	57145246	57145265	20	Synthego	226	1
LRP1 Watson	ACAGACGGCTCCTTCATATG	Positive	57145022	57145041	20	Synthego		1
NEURL1B Crick	CAGGGATGACTCAGATGCCG	Negative	172686276	172686295	20	Synthego	83	1
NEURL1B Watson	CTGCGACCACGACTCCATCA	Positive	172686189	172686208	20	Synthego		1
NFIX Crick	CTCCGTCACATTCCAGACCC	Negative	13073458	13073477	20	Synthego	378	1
NFIX Watson 2	TCAGATAGTTCAAACCAGCA	Positive	13073058	13073077	20	Synthego		1
OSM Crick	TCCAAGCATGGCGAGCATGG	Negative	30265103	30265122	20	Synthego	51	1
OSM Watson	GGAGCTGGCCAAGGAGCACG	Positive	30265052	30265071	20	Synthego		1
THRB Crick	ATAGGAAGAGCCATTCAGAG	Negative	24190225	24190244	20	Synthego	49	1
THRB Watson	GAATATTGAGCTAGTCCAAG	Positive	24190153	24190172	20	Synthego		1
TRIM10 Crick	ATGTCTAAGAAAAGAGAGAG	Negative	30159203	30159222	20	Synthego	676	1
TRIM10 Watson 2	GCCTCAAGATGTCCCCATCC	Positive	30158506	30158525	20	Synthego		1
TRPS1 Crick	TGCAGAACTAAATCATAAGG	Negative	115619887	115619906	20	Synthego	130	1
TRPS1 Watson	CTGTCTGTCACCTCATCATG	Positive	115619736	115619755	20	Synthego		1
CD33	TGAGCATCGTAGACGCCAGG	positive	51225488 (51211478)	51225507 (51211497)	20	IDT	na	3,5,6
CD45	GAGGATCCTCAGGCACCCCG	negative	198741931	198741950	20	IDT	na	1 to 6
CD44	CCGATCTGCGCCAGGCTCAG	negative	35139352	35139371	20	IDT	na	6
Runx 1 sg1	CTCAGGTTTGTCGGTCGAAG	negative	34880565	34880584	20	IDT	na	2
Runx 1 sg2	CACTTCGACCGACAAACCTG	positive	34880563	34880582	20	IDT	na	2
Runx 1 sg3	GCCATCTGGAACATCCCCTA	positive	34880684	34880703	20	IDT	na	2
Runx 1 sg4	TGTTTAGGTGGTGGCCCTAG	negative	34880701	34880720	20	IDT	na	2
JAZF1 Guide 88	TTAGGGACTCCTGCTCTCGG	positive	27895376	27895395	20	IDT	na	4
RUNX1 Guide 109	GCCCTAGGGGATGTTCCAGA	negative	34880688	34880707	20	IDT	na	4
Guide 23	GCTCTGTGGGAGTGACGGAA	negative	60499251	60499273	20	IDT	na	4
Guide 15	GCACTGACGTAGGTAGTGAC	negative	60497565	60497587	20	IDT	na	4
Guide 128	TTCCGGGGTCTGGAATGTGA	positive	13073453	13073472	20	IDT	na	4
Guide 129	GGACTGTTTTGTGACTTCCG	positive	13073438	13073457	20	IDT	na	4

### Sheet: supplementary table 1.1
Score name	Cell type origin	Cell types	sgRNA expression/ delivery method	number of guides screened	Ref
Doench ' 16	epithelial cells	A375, HT29	Lenti-viral	110000	https://www.ncbi.nlm.nih.gov/pmc/articles/PMC4744125/
moreno	Zebrafish	primary cells	IVTsgRNAs , Cas9 mRNA, Injection	1280	https://pubmed.ncbi.nlm.nih.gov/26322839/
Xu	Myeloid leukemia cells	Hl60, KBM7 (BCR-ABL AML)	Library based	1064	https://www.ncbi.nlm.nih.gov/pmc/articles/PMC4509999/
Wu	epithelial cells	A375, HT29	Re-analysis doench 14' score	1841	https://genomebiology.biomedcentral.com/articles/10.1186/s13059-015-0784-0
Chari	epithelial cells , Myeloid cells	HEK293, K562	lentiviral expression	1841	https://www.nature.com/articles/nmeth.3473
Azimuth	epithelial cells	A375, HT29	Library based	110000	https://www.ncbi.nlm.nih.gov/pmc/articles/PMC4744125/
Cctop	Myeloid cells	Hel cells	Lenti virus	430	https://academic.oup.com/nar/article/46/3/1375/4754467
Out of frame	Cervical	HeLa cells / K562	Cas9 plasmid + IVTsgRNAs	68	https://www.nature.com/articles/nmeth.3015#Sec1
Lindel	Epethelial	HEK293T	Lentiviral	6872	https://academic.oup.com/nar/article/47/15/7989/5511473
Wang	Epethelial , Cervical	HEK293T / Hela	Lentiviral	50000	https://www.nature.com/articles/s41467-019-12281-8

### Sheet: supplementary table 1.2
Sanquin name	Target gene	sgRNA sequence	TIDE indel score in K562	comments	Validated in HSPCs using synthetic	Doench '16-Score	OldDoench '16-Score	Chari-Score	Xu-Score	Wu-Crispr-Score	Doench '14-Score	Wang-Score	Moreno-Mateos-Score	Azimuth in-vitro-Score	CCTop-Score	Out-of-Frame-Score	Lindel-Score	GrafEtAlStatus			Doennc; wang	Doench wang Xu	Doench wang Xu Zumi	Doench , Wang , Zumi
15	BCL11A enhancer	GCACTGACGTAGGTAGTGAC	72.8	Intron 1	Yes	59	61	23	-0.223382	0	40	53	29	39	70.3932	73	90	GrafOK			3127	-698.516	-27242.1	121953
16	BCL11A enhancer	ATAGGATATGGCACTGACGT	7		no	65	66	34	0.217185	0	64	70	54	43	76.3553	62	68	GrafOK			4550	988.192	42492.2	195650
17	BCL11A enhancer	AGTACACCGCAGACACCTGT	3.6		no	58	61	29	0.128305	0	36	73	29	40	61.1874	59	78	GrafOK			4234	543.243	21729.7	169360
18	BCL11A enhancer	CATCTCTTATGACTGTCCAT	7.5		no	54	57	49	0.131302	0	52	39	33	14	78.241	66	77	GrafOK			2106	276.522	3871.31	29484
19	BCL11A enhancer	GCAACACCCTGACCTTTATG	ND		no	56	64	91	-0.320168	0	66	64	36	32	71.4367	63	77	GrafOK			3584	-1147.48	-36719.4	114688
20	BCL11A enhancer	CCTTCAGGAGCAATACTCCT	3.7		no	60	60	82	0.138656	0	41	52	33	34	59.7697	62	70	tt			3120	432.607	14708.6	106080
21	BCL11A enhancer	GGACCTATAGATGACCTCAC	20.6		no	58	62	69	-0.344004	0	57	60	46	48	67.9557	60	83	GrafOK			3480	-1197.13	-57462.4	167040
22	BCL11A enhancer	ATACTGGGGAACACATTGTA	ND		no	49	56	54	-0.220957	0	31	46	67	45	67.0898	73	91	GrafOK			2254	-498.037	-22411.7	101430
23	BCL11A enhancer	GCTCTGTGGGAGTGACGGAA	88.5		Yes	64	61	60	0.219258	0	23	72	66	40	63.3055	74	85	GrafOK			4608	1010.34	40413.6	184320
24	BCL11A enhancer	CCTGAAGGAATAAGGCACGA	2		no	58	63	94	0.250031	65	35	78	29	27	62.7536	58	76	GrafOK			4524	1131.14	30540.8	122148
85	JAZF1	TTCCGCAGCAGCACTCCGAC	ND	Exon 4	no	56	54	62	-0.03791	0	44	24	36	39	70.0965	62	77	GrafOK			1344	-50.951	-1987.09	52416
86	JAZF1	AGATGCTGCCCGCCGAGAGC	3.1		no	46	48	46	0.351018	0	6	65	38	34	74.2875	64	87	GrafOK			2990	1049.54	35684.5	101660
87	JAZF1	TAGGGACTCCTGCTCTCGGC	1.6		no	48	47	29	0.348964	0	27	60	72	52	73.4	75	79	GrafOK			2880	1005.02	52260.8	149760
88	JAZF1	TTAGGGACTCCTGCTCTCGG	80.8		Yes	56	58	74	0.730966	73	66	79	63	45	88.5127	70	87	GrafOK			4424	3233.79	145521	199080
89	JAZF1	GGCTTCCACTGCTGTGGCGT	ND		no	38	37	24	0.031264	0	2	66	36	50	60.3049	69	76	GrafOK			2508	78.4101	3920.51	125400
90	JAZF1	CTGTCCAGCTCAGTGTCTCG	3.3		no	57	57	90	0.258305	74	19	58	26	35	72.0984	52	74	GrafOK			3306	853.956	29888.5	115710
91	JAZF1	AGTGCTGCTGCGGAATGAAG	51.1		no	60	61	68	0.82652	66	24	81	57	57	70.8579	68	74	GrafOK			4860	4016.89	228963	277020
92	JAZF1	CACCTGTCGGAGTGCTGCTG	ND		no																		0	0
108	Runx1	GGTCATTAAATCTTGCAACC	16.1	Exon 4	no	58	58	56	-0.389131	0	22	44	13	14	60.2422	65	84	GrafOK			2552	-993.062	-13902.9	35728
109	Runx1	GCCCTAGGGGATGTTCCAGA	79.3		Yes	56	55	69	0.218893	0	17	68	52	70	68.6788	60	64	GrafOK			3808	833.545	58348.1	266560
110	Runx1	GGATGTTCCAGATGGCACTC	71.8		no	60	57	52	-0.337544	0	11	61	25	38	66.4068	54	79	GrafOK			3660	-1235.41	-46945.6	139080
111	Runx1	TTGCAAGATTTAATGACCTC	1.7		no	46	44	54	0.043374	0	10	40	39	38	64.2074	56	79	GrafOK			1840	79.8082	3032.71	69920
112	Runx1	TACCGCAGCCATGAAGAACC	65.2		no	58	61	32	0.066275	0	20	35	56	45	61.9358	61	80	GrafOK			2030	134.538	6054.22	91350
113	Runx1	TTTGTCGGTCGAAGTGGAAG	25.3		no	57	55	81	0.503075	0	44	62	38	51	76.0772	65	53	GrafOK			3534	1777.87	90671.2	180234
114	Runx1	GTGTTTAGGTGGTGGCCCTA	ND		no																		0	0
115	Runx1	TCCTTTGACTGGTGTTTAGG	ND		no																		0	0
HV337	JAZF1	CTTCCACTGCTGTGGCGTGG	3.1	Exon 4	no	59	59	67	0.169338	0	18	54	71	50	73.9733	71	88	GrafOK			3186	539.511	26975.5	159300
HV338	JAZF1	ATTCCCTCGAGACACTGAGC	7.3		no	54	59	32	0.216035	0	6	64	8	19	70.6343	65	82	GrafOK			3456	746.617	14185.7	65664
HV339	JAZF1	GAGTAAGGCTTCCACTGCTG	13.2		no	57	57	73	0.357046	0	16	83	62	63	67.3772	64	44	GrafOK			4731	1689.18	106419	298053
HV340	JAZF1	GTGGGGTCACGGGGGGAGTA	3.3		no	37	42	55	-0.131365	0	1	47	79	71	70.0854	73	76	GrafOK			1739	-228.444	-16219.5	123469
HV341	JAZF1	GGGTGATGGGTGGGGTCACG	3.5		no	42	35	80	-0.029464	0	7	59	63	62	67.1146	70	69	GrafOK			2478	-73.0118	-4526.73	153636
HV342	JAZF1	ACTCCCCCACGCCACAGCAG	12		no	59	56	94	0.69041	0	53	82	46	43	82.0109	61	46	GrafOK			4838	3340.2	143629	208034
HV343	JAZF1	GTGATGGGTGGGGTCACGGG	12.3		no	46	49	97	0.977956	0	36	90	107	88	77.9755	68	69	GrafOK			4140	4048.74	356289	364320
HV344	JAZF1	TGCTGCGGAATGAAGAGGAG	3.2		no	62	58	84	0.612163	59	32	62	61	67	72.7846	63	64	GrafOK			3844	2353.15	157661	257548
HV345	LRP1	ATGCCAACGAGACCGTATGC	1	Exon 7	no	55	53	29	0.033952	0	8	56	29	32	69.8783	62	78	GrafOK			3080	104.572	3346.31	98560
HV346	LRP1	ATCTTGGCCACGTACCTGAG	ND		no	66	63	60	0.046716	0	9	52	54	43	76.5578	62	90	GrafOK			3432	160.329	6894.16	147576
HV347	LRP1	GTGGTCTGCCGCGTGCTCGT	7.7		no	51	52	75	-0.01434	0	18	65	63	57	76.3923	56	64	GrafOK			3315	-47.5371	-2709.61	188955
HV348	LRP1	AGCACAGGGGGCCGGTCTAC	4		no	39	39	46	-0.609552	0	0	21	35	58	57.5762	61	65	GrafOK			819	-499.223	-28954.9	47502
HV349	LRP1	ACCGTATGCTGGGTGCATGT	2.5		no	53	51	25	-0.315313	0	4	44	30	53	76.8602	65	88	GrafOK			2332	-735.31	-38971.4	123596
HV350	LRP1	GAGAAGAGTCCGTGCAGCCA	4		no	53	56	28	0.488397	0	16	86	60	53	68.3303	66	69	GrafOK			4558	2226.11	117984	241574
HV351	LRP1	CTTGGCCACGTACCTGAGTG	1.9		no	63	64	87	0.308343	0	12	41	54	52	84.5827	60	88	GrafOK			2583	796.45	41415.4	134316
HV352	LRP1	GGGGCCGGTCTACTGGCTCT	1.3		no	29	27	12	-0.203938	0	0	62	46	60	74.9745	59	65	GrafOK			1798	-366.681	-22000.8	107880
HV353	THRB	GTCCAGACCGAGAACACGAC	13	Exon 10	no	54	49	41	-0.109494	0	44	58	37	43	67.3557	64	67	GrafOK			3132	-342.935	-14746.2	134676
HV354	THRB	AACACGAGATGACGAGCTGT	ND		no																		0	0
HV355	THRB	TGCCCAGACCTTCCAAACGG	1.5		no	71	68	85	0.957644	76	28	84	47	52	65.3807	60	82	GrafOK			5964	5711.39	296992	310128
HV356	THRB	GACTAGCTCAATATTCCATC	1.4		no	41	44	34	-0.336759	0	24	50	12	21	55.0527	69	86	GrafOK			2050	-690.356	-14497.5	43050
HV357	THRB	ACAGTGCTTCGGTTTGTCCC	1.4		no	51	49	26	0.077536	0	24	56	51	63	83.4319	72	84	GrafOK			2856	221.443	13950.9	179928
HV358	THRB	ACGTGCTGCGCCTCTCTGAA	0.6		no	50	46	42	-0.440411	0	25	36	41	34	65.3501	63	85	GrafOK			1800	-792.74	-26953.2	61200
HV359	THRB	GCTGTAAGGCCATTTTCTAA	2.9		no	37	39	3	-0.863353	0	25	20	38	32	59.6792	53	81	tt			740	-638.881	-20444.2	23680
HV360	THRB	AAGTGCCCAGACCTTCCAAA	0		no	44	48	60	0.102194	0	5	61	26	26	79.6587	65	82	GrafOK			2684	274.289	7131.51	69784
HV361	NFIX Exon 4	GTTTTGTGACTTCCGGGGTC	7.1	Exon 4	no	38	36	14	-0.594004	0	3	41	41	36	67.6686	60	66	GrafOK			1558	-925.458	-33316.5	56088
HV362	NFIX Exon 4	GGACTGTTTTGTGACTTCCG	77		Yes	61	67	70	0.268544	0	64	76	41	46	84.2595	65	78	GrafOK			4636	1244.97	57268.6	213256
HV363	NFIX Exon 4	GGTCTGGAATGTGACGGAGC	50.2		no	52	56	38	0.269248	0	5	69	35	42	73.8327	58	64	GrafOK			3588	966.062	40574.6	150696
HV364	NFIX Exon 4	CGGAAGTCACAAAACAGTCC	2.5		no	55	53	10	0.010594	0	7	72	18	32	63.2341	63	76	GrafOK			3960	41.9522	1342.47	126720
HV365	NFIX Exon 4	TTCCGGGGTCTGGAATGTGA	48.5		YEs	66	63	17	0.259118	0	27	57	64	60	73.8904	64	84	GrafOK			3762	974.802	58488.1	225720
HV366	NFIX Exon 5	GGCCCTGATGCTGTTGCAAC	5.4	Exon 5	no	41	39	41	-0.199766	0	4	32	46	40	61.6969	58	65	GrafOK			1312	-262.093	-10483.7	52480
HV367	NFIX Exon 5	CAGCTACTACAACATCAACC	13.8		no	67	67	59	0.019766	0	63	57	34	22	69.1468	65	74	GrafOK			3819	75.4864	1660.7	84018
HV368	NFIX Exon 5	ACCAGGTGACCCTGGGGCGG	6.6		no	47	46	86	0.730016	0	11	78	71	70	71.0446	58	73	GrafOK			3666	2676.24	187337	256620
26	CD33	TGAGCATCGTAGACGCCAGG	ND	na	YEs	71	71	87	0.631405	93	67	82	60	55	74.7653	55	82	GrafOK			5822	3676.04	202182	320210
25	CD45	GAGGATCCTCAGGCACCCCG	ND	na	YEs	69	71	88	0.7716	90	66	94	53	62	68.6841	62	89	GrafOK			6486	5004.6	310285	402132
78	CD44	CCGATCTGCGCCAGGCTCAG	ND	na	YEs	63	61	93	0.133269	74	30	55	69	65	68.6891	59	64	GrafOK			3465	461.777	30015.5	225225

### Sheet: supplementary table 1.3
Sanquin name	Target gene	sgRNA sequence	TIDE indel score in K562	Doench '16-Score	OldDoench '16-Score	Chari-Score	Xu-Score	Wu-Crispr-Score	Doench '14-Score	Wang-Score	Moreno-Mateos-Score	Azimuth in-vitro-Score	CCTop-Score	Out-of-Frame-Score	Lindel-Score	GrafEtAlStatus
HV436	LRP1	GTTGGCTATCAACAGCACAG	17.6	79	74	99	0.794243	83	62	86	44	50	86.6253	60	89	GrafOK
HV437	LRP1	TTGGCTATCAACAGCACAGG	2.3	64	60	92	0.925983	79	26	79	70	65	58.7402	56	75	GrafOK
HV438	LRP1	CACGCGGCAGACCACAGCCA	3.2	57	58	62	0.401191	0	17	85	51	44	71.7658	68	66	GrafOK
HV439	LRP1	GAGTTGGCTATCAACAGCAC	14.8	53	56	28	0.488397	0	16	86	60	53	68.3303	66	69	GrafOK
HV440	LRP1	GTGACTCACGGTGCAGACTG	7.3	61	63	93	0.48992	0	10	73	65	65	60.6343	62	88	GrafOK
HV441	LRP1	CCATCACACCTACGAGCACG	ND	71	66	94	0.444896	81	76	62	53	41	54.7705	62	69	GrafOK
HV442	LRP1	TGACTCACGGTGCAGACTGA	ND	64	59	55	-0.064449	57	55	65	35	55	82.4942	62	88	GrafOK
HV443	LRP1	ATAGCTGAAGTCCATGGCTG	2.7	51	55	85	0.25342	0	36	76	41	30	77.7576	72	74	GrafOK
HV444	LRP1	AGTTGGCTATCAACAGCACA	4.1	62	67	75	0.491354	60	64	61	30	51	62.8113	64	82	GrafOK
HV446	THRB	CAAGTGGTCTGGATGAGATG	19.1	67	69	69	0.650005	0	9	82	48	52	85.5204	77	83	GrafOK
HV447	THRB	ATAGGAAGAGCCATTCAGAG	0.5	71	74	97	0.78097	88	65	70	39	32	79.8616	65	80	GrafOK
HV448	THRB	GAATATTGAGCTAGTCCAAG	6.2	66	66	91	-0.040665	84	31	69	26	27	56.7923	71	65	GrafOK
HV449	THRB	ACGGAGGAGAAGAAATGTAA	5.4	52	58	34	0.614066	0	11	78	72	30	62.6553	56	76	GrafOK
HV450	THRB	TCTGGTCGTTCACATCATCA	1.6	67	62	78	-0.054786	67	22	56	32	12	81.0765	57	67	GrafOK
HV452	THRB	TCACATCATCATGGTCCAGA	0.3	58	57	72	-0.075339	73	40	58	25	25	55.9899	79	67	GrafOK
HV454	THRB	GAACACGACTGGAAGCTAGT	2.1	59	58	87	-0.223794	0	27	50	27	29	69.2166	66	92	GrafOK
HV455	TRPS1	GAAGTCTCCGCAAAGAGCAG	28.7	70	70	99	0.606927	86	9	91	49	52	63.276	66	83	GrafOK
HV456	TRPS1	AACGTTGCAAGTGAAGGCGA	12.7	60	62	95	1.1074	69	65	95	42	46	88.043	62	76	GrafOK
HV457	TRPS1	GATGTCACCAAAGGCTACAG	43.7	64	66	36	1.16356	0	54	89	54	41	63.9784	66	72	GrafOK
HV458	TRPS1	AGATCAGAAGATGTCACCAA	1.8	66	66	62	1.00653	0	36	78	53	26	60.3707	50	71	GrafOK
HV459	TRPS1	TATGAAAGCCCCAGTAAGGG	1.2	68	66	81	0.752462	88	20	74	58	44	63.2092	50	70	GrafOK
HV460	TRPS1	GCAGTTCTGAGTGAGAAGGC	16.3	59	62	96	0.612583	66	43	82	41	43	65.7919	63	79	GrafOK
HV461	TRPS1	AAACGTTGCAAGTGAAGGCG	1.5	61	61	70	0.474886	0	30	79	36	39	71.4773	70	81	GrafOK
HV462	TRPS1	AGGGGACTCACTGGAGACAA	3.3	56	59	73	0.739627	0	9	83	47	36	66.4988	72	85	GrafOK
HV463	TRPS1	TGTCTCCAGTGAGTCCCCTG	7.7	62	56	40	0.505666	0	24	69	86	62	58.3083	53	62	GrafOK
HV464	HIC2	GCACGTGGAGACTCACACGG	52.9	74	72	99	1.23698	85	91	92	73	64	76.5789	41	79	GrafOK
HV465	HIC2	GCTGTTCATCAAGGAAGAGG	15.5	66	65	97	1.20086	72	54	92	49	42	65.0811	64	54	GrafOK
HV466	HIC2	CCGGCAGGAGGGCTACGAGA	6.3	63	63	96	0.661364	74	39	90	78	58	69.4555	55	67	GrafOK
HV467	HIC2	GGACCTGTCAGCACCCAGTG	25	67	67	74	0.807304	73	20	79	85	80	59.6751	46	63	GrafOK
HV468	HIC2	GACAGGCAGTGGGGGTGCCG	6.2	71	71	97	0.443669	0	44	74	62	66	72.8796	54	84	GrafOK
HV469	HIC2	GGAGGAAGAGCTGTTCATCA	29.7	63	64	56	0.695599	0	65	76	47	52	79.1754	59	73	GrafOK
HV470	HIC2	AGTGAAGACAGTGCGCAGAG	5.7	65	68	99	0.573097	0	44	72	47	63	71.4989	34	82	GrafOK
HV472	HIC2	TGTGTGCATTCCCTGCGCCA	5.5	55	53	96	0.540869	0	20	85	59	67	75.7657	66	78	GrafOK
HV473	HIC2	TGCGCAGAGCGGGAGCGAGG	4.8	65	60	72	0.102791	76	10	71	40	25	77.7731	51	61	GrafOK

### Sheet: supplementary table 1.4
Sanquin ID	Target name	oligo Sequence	Comments	primer length
HV336	IVTsgscaffold oligo	TTTTTGCACCGACTCGGTGCCACTTTTTCAAGTTGATAACGGACTAGCCTTATTTAAACTTGCTATGCTGTTTCCAGCATAGCTCTTAAAC	na	91
example 1	IVTcrRNAoligo	CCTCTAATACGACTCACTATAGGGTGATGGGTGGGGTCACGGTTTAAGAGCTATGC	0 extra G	56
example 2	IVTcrRNAoligo	CCTCTAATACGACTCACTATAGGTGGGGTCACGGGGGGAGTAGTTTAAGAGCTATGC	1 extra G	57
example 3	IVTcrRNAoligo	CCTCTAATACGACTCACTATAGGACTCCCCCACGCCACAGCAGGTTTAAGAGCTATGC	2 extra G	58
Sanquin primer ID	Target name primers	Primer Sequence	Location on genome		primer length
HV424	CD45	GACTTTGTACTGGTACTCCCTTC	198741779	198741801	23
HV425	CD45	AGCTTCTCCCATAGGTTGTTTC	198742134	198742155	22
HV82	CDH6	CACTAGTTACATTCAGACCAGGAT	31293956	31293979	24
HV83	CDH6	TGCACTTACAGAAAGGACATACA	31294399	31294377	23
HV86	CYDL2	GAAAAGCTACAAACCGAGCCC	80684524	80684544	21
HV89	CYDL2	AGCACCACCTCTTGCACTGT	80685029	80685010	20
HV99	JAZF1	GCTGGGTAAGAAATGGACCTGA	27895641	27895620	22
HV100	JAZF1	GAGCCCATTAAAAATGTTGTGTAGA	27894933	27894957	25
HV102	LRP1	TTGCCCTTTCCTCGGCAGAT	57144954	57144973	20
HV105	LRP1	GTGCTCGTAGGTGTGATGGT	57145329	57145310	20
HV106	NEURL1B	AGAACAGAGGCACCACACTG	172685998	172686017	20
HV109	NEURL1B	CACCATCGTCACCCTTTGGA	172686487	172686468	20
HV383	NFIX - exon 4	CAAGGAGATGCGGACATCAA	13073076	13073095	20
HV384	NFIX - exon 4	GGCCTCTCTGGAAGACTCTATT	13073650	13073671	22
HV385	NFIX - exon 5	GGCTGGGTACAATAGAGTCTTC	13073640	13073661	22
HV386	NFIX - exon 5	GGACTCTAAAGTGTTAGAGCCAG	13074157	13074179	23
HV115	OSM	AAATCGCAGCCACTGTCTCAG	30265403	30265383	21
HV116	OSM	CACTGAGTAAGCAGGTGAGCA	30264764	30264784	21
HV122	THRB	TTGGAGAAAACATGGGACACCA	24189953	24189974	22
HV125	THRB	TATCACTCCCGTCAAGTGGC	24190471	24190452	20
HV127	TRIM10	GTGGGAAAACCAAGTCACAGC	30159502	30159482	21
HV170	TRIM10	CCACCTCCCATCTGGGATACA	30158282	30158302	21
HV131	TRPS1	CCTAGAGGAAGCATTTGATTATGC	115620182	115620159	24
HV132	TRPS1	TCAGTCTTACACCCCCATCT	115619467	115619486	20
HV266	JAZF1 Guide 88	CATCACACACACTTTCTCTTTCTC	27895155	27895178	24
HV267	JAZF1 Guide 88	GTCATCAGTCCTCATGCTCTATAC	27895453	27895476	24
HV254	RUNX1 Guide 109	CAACTGTGCTATGTGACCTACT	34881053	34881074	22
HV255	RUNX1 Guide 109	CCTACGTTGCATGTTCCAAATC	34880319	34880340	22
HV158	BCL11A Guide 23	CGGACAAGTCAATCAGCCTAT	60499478	6049498	21
HV159	BCL11A Guide 23	TGCTACAGCTACAGTCCATTTC	60499053	60499074	23
HV138	BCL11A Guide 15	GAGAAGAGTAGGAGGCTGGA	60497717	60497737	21
HV139	BCL11A Guide 15	GAAACTAGCCCTCAGGTTAGC	60497411	60497431	21
HV383	NFIX Guide 128 +129	CAAGGAGATGCGGACATCAA	13073076	13073095	20
HV384	NFIX Guide 128 +129	GGCCTCTCTGGAAGACTCTATT	13073650	13073671	22

### Sheet: supplementary table 1.5
Reagents	Supplier	Cat
Potassium Chloride	Merck	104936250
magnesium chloride hexa hydrate	Merck	AO136133121
Na2HPO4	Merck	106586
NaH2PO4	Millipore	567545
Mannitol (vendor C)	Loba Chemie	G0067
Hepes	Sigma	H3375
Sodium succincate	Merck	8186010100
NaCl	Sigma	53014
Glucose	Merck	G8270
Ca(no3)2	Merck	10212
Ultra pure water	Gibco	10977035
Nutlin	Merck	SML0580
Antibodies	Supplier	Cat	Dilution	Application
p21 Waf1/Cip1	CST	29471	1 on 1000	W-blot
vinculin	Abcam	EPR8185	1 on 1000	W-blot
Secundairy antibody Goat anti-Rabbit-HRP Dako	Dako	P0448	1 on 3000	W-blot
Secundairy antibody Goat anti-Mouse-HRP Dako	Dako	P0447	1 on 4000	W-blot
p21 Waf1/Cip1 (Alexa Fluor® 647 Conjugate)	CST	8587	0.736111	Flow cytometery
CD33-APC	BD	345800	1 on 50	Flow cytometery
CD45 V450	BD Biosciences	560367	1on 50	Flow cytometery
Live dead staing	ThermoFisher	L34975	1 on 2000	Flow cytometery
CD44 -FITC	E-Bioscience	11-0441-82	1 on 50	Flow cytometery
CD34-APC	Biolegend	343510	1 on 50	Flow cytometery
CD71-VioBlue	Miltenyi	130-101-627	1 on 200	Flow cytometery
CD235a (GPA) pe	Acris	DM066R	1 on 2500	Flow cytometery
CD38-FITC	BD	340909	1 on 50	Flow cytometery
CD41a - FITC	BD	333147	1 on 50	Flow cytometery
CD13 (ipv CD18)	PE	BD	555394	Flow cytometery
CD235	FITC	Acris	DM066F	Flow cytometery
CD33	PE	BD	555450	Flow cytometery
CD34	PeCy7	BD	348811	Flow cytometery
CD36	FITC	Sanquin	M1613	Flow cytometery
CD38	FITC	Dako	F7101	Flow cytometery
CD38	APC	eBioscience	17-0389-42	Flow cytometery
CD41	PE-Cy7	Biolegend	303718	Flow cytometery
CD45	PB	BD	348811	Flow cytometery
CD45RA	PE	Diaclone	854322010	Flow cytometery
CD90	PerCP Cy5.5	BD	561557	Flow cytometery
Cytokines	supplier	Cat
IL3	Stemcell technologies	#78040
IL6	Stemcell technologies	#78050
SCF	in-house production (titrated)	na
EPO	Eprex, Janssen-Cilag	na
Flt3	Stemcell technologies	#78009
GM-CSF	Peprotech	300-03
Dexamethasone	Sigma	D4902
Bacteria	supplier	Cat
Bl21	NEB	C2530H
Rosetta cells	Novagen	70954-4
Bl21 star cells	Thermofisher	C601003
